# Ultrafast, alignment-free detection of repeat expansions in next-generation DNA and RNA sequencing data

**DOI:** 10.1101/2021.04.05.438449

**Authors:** L.G. Fearnley, M.F. Bennett, M. Bahlo

## Abstract

Short tandem repeat expansions are an established cause of diseases such as Huntington’s disease. Bioinformatic methods for detecting repeat expansions in short-read sequencing have revealed new repeat expansions in humans. Current bioinformatic methods to detect repeat expansions require alignment information to identify repetitive motif enrichment at genomic locations. We present superSTR, an ultrafast method that does not require alignment. We demonstrate superSTR’s ability to efficiently process both whole-genome and whole-exome sequencing data. Using superSTR we perform the first analysis of the UK Biobank to efficiently screen the exomes of 49,953 biobank participants for repeat expansions. We identify known mutations, as well as diseases not previously associated with REs. We further demonstrate the first bioinformatic screening of RNA sequencing data to detect repeat expansions in patients with spinocerebellar ataxia and Fuchs’ endothelial corneal dystrophy, and mouse models of myotonic dystrophy. superSTR is a highly computationally-efficient repeat expansion tool screening and detection tool for genomewide novel repeat expansion analysis, significantly outperforming existing methods. superSTR is available from https://github.com/bahlolab/superSTR.
