## Supplementary Data 1 for "Ultrafast, alignment-free detection of repeat expansions in next-generation DNA and RNA sequencing data"

### Sheet: Illumina Polaris
test class	N	motif	MW statistic	MW p-value	MW permutation p-value	MW FDR p-value
DM1	17	AGG	3411	2.63983e-05	9.999e-05	0.00409959
FXS	16	CCG	3973	2.04242e-13	9.999e-05	0.00409959
FXS Premutation	18	CCG	3981	6.87398e-10	9.999e-05	0.00409959
FRDA	14	AAG	3297	6.17371e-08	9.999e-05	0.00409959
DM1	17	AGC	4195	8.47168e-13	9.999e-05	0.00409959
DM1	17	AGGG	3548	3.68915e-06	9.999e-05	0.00409959
FXS Premutation	18	AGGG	3718	2.96532e-06	9.999e-05	0.00409959
FXS Normal	22	AGGG	4423	6.91748e-07	9.999e-05	0.00409959
FXS Premutation	18	AAGGG	3378	0.000263597	9.999e-05	0.00409959
DM1	17	ACCCTC	3230	0.00026767	9.999e-05	0.00409959
FRDA	14	AGAGGG	2864	8.1375e-05	9.999e-05	0.00409959
FXS Premutation	18	AGAGGG	3505	5.48818e-05	9.999e-05	0.00409959
FXS Normal	22	AGAGGG	4037.5	9.43953e-05	9.999e-05	0.00409959
FXS Premutation	18	AAT	3429	0.000117646	0.00019998	0.00626996
DM1	17	AAAAG	3332	7.55039e-05	0.00019998	0.00626996
DM1	17	AGAGG	3516	5.93915e-06	0.00019998	0.00626996
DM1	17	AGGGGC	3202.5	4.91412e-05	0.00019998	0.00626996
FXS Premutation	18	ACCAG	2730	5.23827e-06	0.00029997	0.0079942
HD	13	ACGCC	1916.5	9.72825e-06	0.00029997	0.0079942
FRDA Carrier	11	AGGGGC	2188	0.000257849	0.00029997	0.0079942
FRDA	14	AACCG	2036	2.15583e-05	0.00049995	0.0121124
FXS Normal	22	AGAGG	3881	0.00051299	0.00049995	0.0121124
FRDA	14	AGGG	2655	0.00121605	0.00059994	0.013903
FRDA Carrier	11	AAG	2209	0.000997973	0.00069993	0.0143486
FRDA	14	AAAGG	2662	0.00112055	0.00069993	0.0143486
HD	13	AGAGGG	2565	0.000559978	0.00069993	0.0143486
FXS Premutation	18	AAGG	3256	0.00101651	0.00089991	0.0165397
FXS Normal	22	ATCGC	3466	5.8841e-05	0.00089991	0.0165397
DM1	17	AGAGGG	3164	0.00056854	0.00089991	0.0165397
FRDA Carrier	11	AATCCT	1549	0.000498242	0.0009999	0.0171918
FXS	16	AACCCC	2940	0.0013564	0.0009999	0.0171918
HD	13	AACGG	2030	1.02853e-06	0.00129987	0.021651
FXS	16	AGAGGG	2913	0.0018079	0.00139986	0.0226099
FXS Normal	22	AAGAG	3754	0.0017418	0.00149985	0.0235124
FXS Normal	22	AGG	3756	0.00171021	0.00179982	0.0274087
FXS	16	AAAAT	2879	0.00260149	0.0019998	0.0296082
FRDA Carrier	11	AAAAG	2086	0.00458138	0.00209979	0.0300637
FXS Premutation	18	AGAGG	3190	0.00199367	0.00219978	0.0300637
HD	13	AAGAGG	2093	0.000753877	0.00219978	0.0300637
FRDA	14	AGCGGC	1913.5	0.00209386	0.00239976	0.0319768
DM1	17	AAAGG	3003	0.00313076	0.00259974	0.0337966
FRDA Carrier	11	AAGGAT	1544	0.00488393	0.00289971	0.0367987
HD	13	AGGG	2389	0.00447551	0.0029997	0.0371823
HD	13	AGC	2386	0.00254651	0.00329967	0.0382331
FXS Premutation	18	AACCT	2668	0.00151435	0.00319968	0.0382331
FRDA Carrier	11	AGAGGG	2120	0.00304206	0.00329967	0.0382331
FXS Normal	22	AAGG	3677	0.00344485	0.00349965	0.0396875
DM1	17	ACTCT	2572	0.000135484	0.00479952	0.0532947
FXS Normal	22	ACAGG	3062.5	9.70747e-05	0.00679932	0.0737926
FRDA	14	AGAGG	2498	0.00657242	0.00709929	0.0737926
HD	13	AGAGG	2333	0.00797505	0.00709929	0.0737926
FXS Normal	22	ACCGAG	3401	0.00402669	0.00719928	0.0737926
HD	13	AAACT	2196	0.00474067	0.00839916	0.084467
HD	13	AAAAG	2320	0.00907066	0.00889911	0.0878375
DM1	17	AAGG	2881	0.00958243	0.00909909	0.0881785
FXS	16	AGAGG	2751	0.00885356	0.00929907	0.0885072
HD	13	CCCCCG	2104	0.00381297	0.0108989	0.101914
HD	13	AAT	2283.5	0.0118567	0.0111989	0.102914
HD	13	AGCCCT	2297	0.011049	0.0115988	0.104783
FRDA	14	ACT	2228	0.00284274	0.0123988	0.110142
FRDA	14	AGGGGC	2351.5	0.0116575	0.0138986	0.121442
FXS Normal	22	ACCCTG	3497.5	0.0142263	0.0142986	0.122922
FRDA	14	AAT	2392	0.0162839	0.0155984	0.131968
FXS	16	ACAG	2254	0.00209526	0.0183982	0.146361
FRDA Carrier	11	AGGG	1947	0.0197985	0.0177982	0.146361
FXS Premutation	18	ATCGC	2678.5	0.00943901	0.0182982	0.146361
FXS Premutation	18	AGATG	2638	0.00379305	0.0178982	0.146361
FRDA Carrier	11	AGAGG	1939	0.0213621	0.0188981	0.148128
FRDA	14	ACCGAG	2245	0.0139082	0.0208979	0.161429
FRDA	14	AGGC	1985	0.0290477	0.0220978	0.163534
FXS Premutation	18	AGGGG	2870	0.0202692	0.0220978	0.163534
DM1	17	AAACC	2765	0.0244131	0.0223978	0.163534
FRDA	14	ACCCCC	2081	0.00800527	0.0217978	0.163534
FRDA	14	ACTCT	1981	0.0370368	0.0231977	0.167086
FXS	16	ACACT	2469	0.0146069	0.0239976	0.169701
DM1	17	ACCCTG	2766.5	0.024127	0.0241976	0.169701
FXS	16	AGGG	2626	0.0250523	0.0251975	0.174419
FXS Normal	22	AATGG	3413	0.025586	0.0270973	0.185165
FXS	16	AATAGG	2290.5	0.0303562	0.0276972	0.186869
FRDA Carrier	11	AAGAG	1890	0.0333855	0.0291971	0.19344
DM1	17	AGGGAT	2730	0.0306796	0.0293971	0.19344
FRDA	14	AGCCCC	2246	0.0316652	0.0364964	0.237226
FRDA	14	AAGGG	2282	0.0426636	0.0407959	0.25886
HD	13	ACCCCC	1845	0.0662106	0.0407959	0.25886
FXS Premutation	18	ACCCCT	2696.5	0.0380911	0.0440956	0.276505
FXS Premutation	18	AAACC	2786	0.0529513	0.049795	0.308613
FRDA	14	AGG	2267	0.0476723	0.0508949	0.311804
DM1	17	AAAAT	2653	0.0536184	0.0516948	0.313106
DM1	17	CCCCGG	2237	0.139914	0.0522948	0.313181
FXS Normal	22	AATAT	2970	0.0415349	0.0535946	0.317399
FXS	16	AGGGC	2502	0.0533353	0.0557944	0.320902
FXS Premutation	18	ACCAT	2351.5	0.154903	0.0550945	0.320902
FRDA Carrier	11	AACCCC	1829.5	0.055212	0.0565943	0.320902
FXS Normal	22	ATCCCC	3250	0.0549398	0.0562944	0.320902
HD	13	AAGGG	2101	0.05874	0.0574943	0.322573
FXS Normal	22	AAAGG	3267	0.0625022	0.060094	0.330207
FRDA Carrier	11	ACATC	1682	0.020058	0.059894	0.330207
FRDA Carrier	11	ACGTC	1589	0.0819214	0.0630937	0.343152
FXS	16	AGGGAT	2503	0.0589078	0.0647935	0.348838
FRDA	14	AACCCT	2219	0.0669192	0.0663934	0.353877
FXS Premutation	18	AAGGC	2376	0.0321623	0.069693	0.360764
FRDA	14	ACCAG	1988	0.0178515	0.070293	0.360764
FXS Premutation	18	AGCGGC	2384.5	0.00733765	0.070393	0.360764
FRDA Carrier	11	ACCCTG	1803	0.0680624	0.0694931	0.360764
FXS Normal	22	AAGGG	3243	0.0713608	0.0717928	0.364434
FRDA	14	AGGGG	2176	0.0708993	0.0752925	0.371582
FXS Premutation	18	ACACT	2595	0.0613089	0.0746925	0.371582
HD	13	AGAGAT	1834	0.0793433	0.0741926	0.371582
FXS Normal	22	ACGGAG	2957.5	0.0554391	0.0763924	0.373552
FXS	16	AAT	2455.5	0.0783519	0.0773923	0.375001
FXS Normal	22	AAT	3208.5	0.0827197	0.0828917	0.375283
HD	13	ACT	1882	0.0826138	0.0821918	0.375283
FXS Normal	22	AACC	3199	0.0749406	0.0784922	0.375283
FXS	16	ACTC	2447	0.0823727	0.0817918	0.375283
DM1	17	AAATG	2393	0.0325649	0.0821918	0.375283
FXS	16	ACAGG	2120.5	0.127639	0.0843916	0.375283
DM1	17	AAGAG	2583	0.0828531	0.0838916	0.375283
FRDA Carrier	11	CCCCCG	1641	0.0747399	0.079992	0.375283
DM1	17	AACCCG	2540	0.0818801	0.0844916	0.375283
DM1	17	AGCCCT	2568	0.0895239	0.0842916	0.375283
FRDA Carrier	11	AAAGG	1773	0.0850392	0.0867913	0.382312
FRDA	14	ACGTC	1930	0.148998	0.0894911	0.390973
FXS Normal	22	AAAAT	3191	0.0938203	0.0930907	0.401429
HD	13	AACCCC	2024.5	0.0988343	0.0933907	0.401429
FRDA Carrier	11	AACCCT	1759	0.0939597	0.0955904	0.407598
FRDA	14	AAAAG	2166	0.094618	0.0968903	0.409861
DM1	17	ACCC	2285	0.153566	0.0994901	0.414283
FRDA	14	AAGGAT	1905	0.0147044	0.0992901	0.414283
DM1	17	AAT	2540.5	0.102462	0.106589	0.420087
FXS	16	AGG	2418	0.1016	0.10349	0.420087
DM1	17	AAG	2550	0.100229	0.105289	0.420087
FXS Premutation	18	ACCC	2395	0.173918	0.107189	0.420087
DM1	17	ACGTC	2369	0.0660023	0.106889	0.420087
DM1	17	ACATC	2356	0.0913434	0.10279	0.420087
HD	13	AATGG	2020	0.101944	0.10439	0.420087
FXS Premutation	18	ACCCTC	2669	0.105388	0.105689	0.420087
FXS Normal	22	AACCT	2943	0.0733252	0.108589	0.422467
DM1	17	AATAT	2296	0.120593	0.112189	0.433309
FXS Normal	22	AGGGG	3118.5	0.112969	0.117088	0.442988
HD	13	AAACC	2000	0.115509	0.117188	0.442988
FXS Premutation	18	AACCCC	2650	0.116404	0.116388	0.442988
FXS Premutation	18	AGG	2641	0.122243	0.123088	0.458781
FXS Premutation	18	ACCGAG	2549	0.112727	0.122688	0.458781
DM1	17	ATCCC	2309	0.0858637	0.125787	0.45921
FXS Premutation	18	AAAGG	2635	0.126084	0.124988	0.45921
DM1	17	ACCTCT	2259	0.0281552	0.124888	0.45921
FXS	16	ACCCCG	2226.5	0.10544	0.133087	0.482552
FRDA Carrier	11	AGGC	1497	0.213319	0.134887	0.485774
HD	13	ACAG	1766	0.0877888	0.138786	0.493864
DM1	17	AACCCC	2496.5	0.133566	0.138986	0.493864
FXS Normal	22	ACT	2933	0.146293	0.142886	0.504358
HD	13	ATCCC	1726	0.294674	0.147285	0.516467
HD	13	AGGGG	1926.5	0.155351	0.151585	0.52099
FXS	16	ACATAT	2137	0.23809	0.149585	0.52099
FXS Premutation	18	AGATAT	2459	0.109468	0.151185	0.52099
FXS Normal	22	AAAAGG	2788	0.269027	0.152485	0.52099
FXS	16	ACATC	2220.5	0.104349	0.158484	0.531271
FRDA	14	AGCAT	2073.5	0.160564	0.157784	0.531271
FXS Premutation	18	AGAGGC	2529	0.155613	0.158184	0.531271
FRDA Carrier	11	AGG	1679	0.158325	0.160584	0.534945
HD	13	AACAT	1865	0.154221	0.163684	0.541884
HD	13	AGGGGC	1903.5	0.164257	0.166283	0.547093
FRDA	14	AAGG	2063	0.170853	0.167883	0.548968
FRDA Carrier	11	ACCAG	1505	0.167532	0.171183	0.554588
FRDA	14	ACCCTG	2058	0.175327	0.171683	0.554588
HD	13	AACC	1910	0.174964	0.173583	0.555286
FRDA	14	AACAG	1929	0.225651	0.173983	0.555286
DM1	17	AGGGG	2412.5	0.180238	0.178682	0.56689
HD	13	AAAGG	1918	0.184268	0.181682	0.572997
FXS Premutation	18	ACCATC	2395	0.243619	0.183082	0.574015
DM1	17	AACCCT	2433	0.182776	0.184582	0.575333
FRDA	14	AGCCCT	2049	0.18262	0.185781	0.575706
DM1	17	AAGACC	2404.5	0.19111	0.186981	0.576075
FXS	16	AATGG	2309	0.180702	0.190081	0.58226
FXS Normal	22	ACTC	3032	0.189988	0.194781	0.593246
FXS	16	ACGTC	2137	0.228806	0.19898	0.599189
FXS Normal	22	AACCCC	3023	0.200504	0.19828	0.599189
FRDA Carrier	11	AACGT	1463	0.367732	0.20068	0.600912
FRDA	14	AACCCC	2026	0.205662	0.20328	0.605296
FXS Premutation	18	ATCCC	2292	0.421548	0.210079	0.622067
FRDA	14	AGGAT	1913.5	0.254188	0.213479	0.622645
FRDA	14	AGGGAT	2025	0.205256	0.211679	0.622645
FRDA	14	ACCCTC	2017	0.215004	0.213779	0.622645
FXS Premutation	18	AATGG	2516	0.219674	0.225077	0.651991
FXS Normal	22	AGGGAT	2988	0.228291	0.229977	0.65902
FXS Normal	22	AGGGCG	2814	0.281444	0.229277	0.65902
FRDA Carrier	11	AGGGC	1600	0.23631	0.234677	0.668891
FRDA Carrier	11	AAAGGG	1505.5	0.295572	0.241276	0.676842
HD	13	ACCCCT	1807.5	0.254958	0.238976	0.676842
FRDA Carrier	11	ACGGAG	1474	0.318437	0.240076	0.676842
FRDA Carrier	11	ACCGAG	1533	0.277965	0.242776	0.677484
FRDA Carrier	11	AGGGG	1580.5	0.252025	0.246175	0.679852
HD	13	AAAGGG	1797	0.218748	0.245975	0.679852
FXS Premutation	18	ATC	2459	0.254779	0.250375	0.687886
FXS	16	ACCC	2154	0.170393	0.259174	0.69417
FXS	16	ACCAT	2116.5	0.138759	0.258974	0.69417
FXS Premutation	18	CCCCGG	2347.5	0.166852	0.254175	0.69417
FXS	16	ACCCTG	2226.5	0.260945	0.258974	0.69417
FXS	16	ACCCTC	2228	0.259342	0.257874	0.69417
FRDA Carrier	11	AGCAT	1585	0.263166	0.262474	0.699493
FXS Premutation	18	AGCCCT	2460	0.273963	0.265673	0.704497
FXS	16	ATCCCC	2202	0.273561	0.267973	0.707078
FRDA Carrier	11	AGGAT	1482.5	0.36223	0.271973	0.712424
FXS Premutation	18	ACTAT	2315	0.39009	0.272673	0.712424
DM1	17	AGGGC	2325	0.28055	0.280372	0.725428
DM1	17	AGCCC	2332.5	0.280151	0.279772	0.725428
FRDA Carrier	11	AACAG	1478	0.371443	0.282172	0.726558
FXS Premutation	18	AGCCC	2454	0.28109	0.289871	0.742794
HD	13	ATCC	1814	0.301323	0.29587	0.743863
HD	13	ACCC	1699	0.404342	0.29517	0.743863
FRDA	14	AGGGC	1940	0.294692	0.29557	0.743863
FXS Normal	22	AATAC	2911	0.298236	0.293671	0.743863
FXS Premutation	18	ACCT	2338	0.215108	0.29987	0.746873
FRDA Carrier	11	ACTC	1553.5	0.303486	0.29847	0.746873
FXS Premutation	18	ACGGAG	2266.5	0.506092	0.30137	0.747117
FRDA Carrier	11	AAT	1552.5	0.30508	0.30467	0.748336
FXS	16	ACATCC	2148	0.307559	0.30417	0.748336
FXS	16	ACCGAG	2121	0.34309	0.307569	0.751993
DM1	17	AATGG	2309	0.30609	0.309969	0.754399
FXS Normal	22	AAACT	2851	0.317866	0.315368	0.758792
FXS	16	AGGGG	2157	0.327117	0.317468	0.758792
FXS Premutation	18	AGCCCC	2391	0.327854	0.316968	0.758792
FXS	16	ACCCCC	2037	0.485927	0.316968	0.758792
HD	13	ATCGC	1742.5	0.316647	0.319868	0.761115
HD	13	ACATAT	1666	0.514996	0.325567	0.771233
FXS Normal	22	AGGGC	2881	0.325536	0.327867	0.77289
FXS Premutation	18	AAAAT	2413	0.325822	0.329167	0.77289
DM1	17	ACCCCG	2201.5	0.375779	0.332867	0.776147
FRDA Carrier	11	AGAGGC	1514	0.331219	0.333467	0.776147
FXS Premutation	18	AATAT	2272	0.489011	0.336966	0.777502
FRDA Carrier	11	AAGAGG	1438	0.457848	0.336966	0.777502
FXS	16	AAGACC	2138.5	0.353501	0.344766	0.792069
FXS Premutation	18	AAAG	2384	0.359098	0.352865	0.794737
FRDA	14	AAATG	1810	0.441919	0.356364	0.794737
FRDA	14	AATAT	1822	0.396965	0.355564	0.794737
FXS Normal	22	AACGT	2787	0.35351	0.351765	0.794737
DM1	17	ACAGC	2273	0.347438	0.349265	0.794737
FXS Premutation	18	AAAAC	2353.5	0.322482	0.347665	0.794737
HD	13	ACCATC	1724	0.36725	0.355364	0.794737
DM1	17	ACCCCT	2236	0.358802	0.359664	0.798754
FXS	16	AGATG	2027.5	0.515224	0.380162	0.827046
FRDA	14	ACATC	1769.5	0.565046	0.375262	0.827046
FXS	16	AAAAC	2042	0.478306	0.380162	0.827046
FRDA Carrier	11	AGGGAT	1505	0.375389	0.378362	0.827046
HD	13	ACCCTC	1757	0.377097	0.376562	0.827046
FXS Premutation	18	AGGGAT	2354	0.393957	0.387261	0.839066
FRDA	14	ACATCC	1851	0.393129	0.388861	0.839121
FXS Normal	22	ACATC	2739	0.47584	0.390461	0.839176
HD	13	AACCCG	1722	0.417948	0.39686	0.849504
DM1	17	ATCC	2228	0.402429	0.40086	0.854633
DM1	17	ACTCC	2202.5	0.427972	0.416558	0.868353
FRDA	14	AACGT	1795	0.492094	0.418858	0.868353
FRDA	14	ACAGC	1859	0.407407	0.420358	0.868353
FXS Normal	22	AACCCT	2805	0.413739	0.417258	0.868353
FRDA	14	AACCCG	1836	0.432274	0.420458	0.868353
FRDA	14	AAGAGG	1772	0.559156	0.417958	0.868353
FXS Normal	22	AAGAGG	2746	0.458992	0.416458	0.868353
FXS	16	AGCCCC	2081	0.426031	0.421458	0.868353
FXS	16	AGCCCT	2091	0.423118	0.421958	0.868353
DM1	17	ACT	2156	0.488439	0.456554	0.873772
FXS Premutation	18	ACT	2261	0.516883	0.465453	0.873772
FXS Normal	22	AAC	2731	0.49584	0.452455	0.873772
HD	13	AAAG	1709	0.444985	0.445855	0.873772
FRDA Carrier	11	ACCC	1460	0.371552	0.457554	0.873772
HD	13	ACAT	1705	0.450274	0.455754	0.873772
FRDA	14	AGATG	1800.5	0.474074	0.438256	0.873772
FXS Normal	22	AGATG	2672.5	0.643921	0.463554	0.873772
FXS Normal	22	AAAGC	2672.5	0.643921	0.464554	0.873772
FXS Premutation	18	AAGAG	2308	0.450889	0.441656	0.873772
FRDA	14	AGCCG	1815.5	0.46768	0.452755	0.873772
HD	13	AAAAC	1707.5	0.408834	0.443356	0.873772
DM1	17	AAGGG	2191	0.448938	0.444956	0.873772
FXS	16	AAGGG	2071	0.449437	0.453055	0.873772
FXS Premutation	18	AATAG	2320	0.436082	0.438956	0.873772
FRDA Carrier	11	AATAG	1462	0.442012	0.446655	0.873772
FXS Premutation	18	AGAGAT	2252	0.548729	0.450855	0.873772
FXS Normal	22	AAAGAG	2730.5	0.493634	0.446855	0.873772
FXS Premutation	18	CCCCCG	2237	0.566153	0.452855	0.873772
FRDA	14	AGATAT	1769	0.567735	0.465253	0.873772
FXS Premutation	18	AACCCG	2284	0.478456	0.467153	0.873772
FRDA Carrier	11	AGCCCC	1436	0.479855	0.465253	0.873772
HD	13	AGCCCC	1680	0.484777	0.468853	0.873772
FRDA Carrier	11	ACCCCT	1443	0.462514	0.467253	0.873772
DM1	17	ACCGAG	2173	0.461112	0.459254	0.873772
FXS Premutation	18	ATCCCC	2313	0.440533	0.430857	0.873772
FRDA Carrier	11	ACCCCC	1460	0.371552	0.447355	0.873772
HD	13	AGCCC	1689	0.473875	0.474853	0.881583
DM1	17	AAAGGG	2124.5	0.557219	0.476352	0.881583
FXS Normal	22	ACCC	2681	0.626054	0.479952	0.882119
FXS Normal	22	AGGGGC	2738	0.487538	0.478552	0.882119
HD	13	ACAGC	1681	0.48545	0.482252	0.8833
FRDA Carrier	11	ACTAT	1411	0.542218	0.484452	0.88429
FRDA Carrier	11	ACCCTC	1430	0.492136	0.486851	0.885637
FXS Premutation	18	AACC	2269.5	0.498661	0.494151	0.894447
HD	13	AAGACC	1669.5	0.50234	0.49505	0.894447
FRDA	14	ATC	1781	0.517863	0.50065	0.894638
FXS Premutation	18	AATG	2243	0.536859	0.520848	0.894638
FXS Normal	22	AGGAT	2681.5	0.582468	0.510249	0.894638
FXS	16	AATAT	2042	0.468518	0.527047	0.894638
FXS Premutation	18	AGGGC	2247	0.527876	0.512349	0.894638
FXS Normal	22	ACCAG	2749.5	0.427457	0.513349	0.894638
HD	13	ACTCC	1645	0.541411	0.526847	0.894638
DM1	17	AACAG	2146	0.510047	0.519548	0.894638
FXS Premutation	18	ACATC	2196.5	0.675706	0.515048	0.894638
HD	13	AAGAG	1657	0.520324	0.522948	0.894638
FXS Premutation	18	AACCCT	2245	0.529266	0.521348	0.894638
DM1	17	AGAGGC	2135	0.525465	0.509449	0.894638
FXS Premutation	18	AACTCT	2189	0.689337	0.526747	0.894638
FXS Premutation	18	ACCCTG	2240.5	0.53486	0.526047	0.894638
FXS Normal	22	AACCCG	2724	0.505706	0.50195	0.894638
FXS	16	ACCCCT	2012	0.53575	0.520448	0.894638
FRDA	14	ACCCCT	1764.5	0.551919	0.507449	0.894638
DM1	17	ACGGAG	2147	0.51251	0.512549	0.894638
FRDA	14	ACGGAG	1809.5	0.441951	0.512549	0.894638
FRDA	14	ACCCCG	1748.5	0.618739	0.528847	0.894843
FRDA Carrier	11	AAACC	1405	0.531423	0.530647	0.895047
HD	13	ACGTC	1664	0.521881	0.543346	0.899554
FRDA Carrier	11	ACAGC	1399	0.540903	0.542046	0.899554
FRDA	14	AACCT	1802	0.468391	0.543446	0.899554
DM1	17	AGAGAT	2138	0.539462	0.537146	0.899554
DM1	17	ATCCCC	2122	0.53988	0.538846	0.899554
DM1	17	ACCCCC	2138	0.539462	0.540146	0.899554
FXS Normal	22	AATAG	2690	0.543669	0.547445	0.900581
FXS Normal	22	AATAGG	2649.5	0.689933	0.545945	0.900581
FRDA Carrier	11	AAGACC	1386	0.565597	0.550745	0.903222
FRDA	14	ACCC	1801	0.471712	0.562344	0.913147
FRDA	14	ACTCC	1738	0.583344	0.575542	0.913147
FXS	16	AAACT	1971.5	0.607687	0.563844	0.913147
FRDA	14	AATGG	1743	0.569064	0.569943	0.913147
FRDA Carrier	11	AGCCC	1380.5	0.569635	0.562744	0.913147
FRDA Carrier	11	AAGGG	1376	0.57659	0.571843	0.913147
FXS Normal	22	AAACC	2666	0.570659	0.575642	0.913147
FXS Premutation	18	AAGACC	2212.5	0.574548	0.566943	0.913147
HD	13	AGAGGC	1612	0.605358	0.574843	0.913147
FXS	16	AGATAT	1983	0.632123	0.574643	0.913147
DM1	17	ACCATC	2130	0.547139	0.560044	0.913147
FXS Normal	22	AAAAG	2651	0.58737	0.581442	0.914918
FRDA Carrier	11	AAAAT	1371	0.584293	0.583642	0.914918
FRDA	14	AGGGCG	1800	0.475036	0.584642	0.914918
FXS	16	ACGGAG	2032.5	0.5	0.584042	0.914918
HD	13	ATCCCC	1612	0.591397	0.585341	0.914918
HD	13	ATC	1605	0.604974	0.60064	0.922597
FXS Premutation	18	AGGAT	2168	0.687325	0.59824	0.922597
FXS	16	AAATG	2025	0.523446	0.593241	0.922597
FXS	16	ACAGC	1956	0.599877	0.59924	0.922597
FRDA	14	AAACC	1719	0.601932	0.59574	0.922597
FXS Normal	22	ACCCCC	2675	0.641332	0.59834	0.922597
FXS	16	AAAAG	1951	0.606043	0.606039	0.925556
FRDA	14	CCCCCG	1688.5	0.731961	0.605939	0.925556
DM1	17	AGAT	2061	0.613624	0.608339	0.926146
FXS Normal	22	AACAT	2665	0.602906	0.611639	0.926146
FXS Premutation	18	ACATCC	2194	0.620566	0.611339	0.926146
FXS Normal	22	AAAAC	2631	0.685067	0.620738	0.934614
FRDA Carrier	11	ACCATC	1374	0.638107	0.619538	0.934614
FRDA	14	ATCCCC	1696	0.642447	0.629837	0.945643
DM1	17	AAAG	2041	0.637937	0.637136	0.951243
DM1	17	ACAT	2042.5	0.637388	0.636036	0.951243
DM1	17	AGGAT	2050.5	0.691971	0.643836	0.957671
FXS	16	AAGAGG	1979	0.642352	0.645035	0.957671
FXS	16	ACAT	1912.5	0.65539	0.649635	0.959157
HD	13	ACACT	1615	0.621166	0.652735	0.959157
HD	13	AGGGAT	1570	0.644416	0.652135	0.959157
FRDA Carrier	11	AAGGAG	1323.5	0.655493	0.653235	0.959157
FRDA Carrier	11	AACC	1307	0.691378	0.668333	0.96537
FXS Premutation	18	ACTC	2123.5	0.677249	0.663634	0.96537
FXS Premutation	18	AATAC	2127	0.673732	0.668233	0.96537
FXS	16	AACGT	2007	0.57528	0.659834	0.96537
FRDA	14	AAGACC	1673.5	0.673412	0.665533	0.96537
FXS Normal	22	CCCCCG	2609	0.717772	0.662934	0.96537
HD	13	AAGG	1542	0.680691	0.679732	0.979182
FXS Normal	22	AGCCCC	2573	0.697085	0.682932	0.981139
HD	13	AAGGAG	1532	0.693603	0.690931	0.989963
FXS Normal	22	ACTCC	2565.5	0.695028	0.693731	0.991309
FXS Premutation	18	ACTCC	2112.5	0.703839	0.70113	0.999204
FXS	16	ACT	1905	0.776463	0.843616	1
HD	13	AGG	1383	0.852791	0.858614	1
DM1	17	AAC	1954	0.822672	0.850515	1
FXS	16	AAC	1780	0.888855	0.848515	1
FRDA	14	AAC	1565	0.87919	0.877412	1
FXS Premutation	18	AAC	2102	0.776898	0.735826	1
DM1	17	CCG	1784	0.908792	0.912009	1
FRDA	14	CCG	1445	0.916674	0.917708	1
FXS Normal	22	CCG	2488	0.781062	0.777422	1
FRDA Carrier	11	CCG	1211	0.830282	0.828017	1
FXS	16	AAG	1554	0.942886	0.942706	1
FXS Premutation	18	AAG	1201	0.999574	0.9998	1
FXS Normal	22	AAG	2496	0.746129	0.741726	1
HD	13	AAG	1348	0.880183	0.880412	1
FXS	16	AGC	1532	0.962283	0.963504	1
FRDA	14	AGC	1390	0.936051	0.935506	1
FXS Premutation	18	AGC	1874	0.907644	0.911809	1
FXS Normal	22	AGC	2385	0.853841	0.844416	1
FRDA Carrier	11	AGC	1209	0.820261	0.815918	1
DM1	17	ATC	1887.5	0.825582	0.818718	1
FXS	16	ATC	1756.5	0.843632	0.843416	1
FXS Normal	22	ATC	2350	0.883921	0.876612	1
FRDA Carrier	11	ATC	1156	0.880025	0.882312	1
FXS	16	AAAG	1275	0.993798	0.994501	1
FRDA	14	AAAG	1599	0.751794	0.743126	1
FXS Normal	22	AAAG	2399	0.826056	0.826917	1
FRDA Carrier	11	AAAG	1189	0.823919	0.823818	1
FXS	16	ATCC	1378	0.98463	0.984002	1
FRDA	14	ATCC	1446	0.888376	0.887411	1
FXS Premutation	18	ATCC	1928	0.856305	0.854615	1
FXS Normal	22	ATCC	1838	0.994408	0.9957	1
FRDA Carrier	11	ATCC	481	0.999901	1	1
DM1	17	ACC	1119	0.999536	0.9997	1
FXS	16	ACC	1172	0.997747	0.9981	1
FRDA	14	ACC	878	0.999347	0.9996	1
FXS Premutation	18	ACC	1697	0.962918	0.961704	1
FXS Normal	22	ACC	1698	0.998336	0.999	1
FRDA Carrier	11	ACC	486	0.999893	1	1
HD	13	ACC	400	0.999998	1	1
FXS	16	AGAT	1632	0.906916	0.90491	1
FRDA	14	AGAT	1034	0.996163	0.997	1
FXS Premutation	18	AGAT	1704	0.961112	0.960604	1
FXS Normal	22	AGAT	2133	0.955103	0.955604	1
FRDA Carrier	11	AGAT	722	0.99721	0.9979	1
HD	13	AGAT	1441	0.798796	0.79522	1
FXS	16	AAGG	1579	0.932796	0.929507	1
FRDA Carrier	11	AAGG	1057	0.926582	0.922508	1
DM1	17	AATG	1885	0.839201	0.832217	1
FXS	16	AATG	1750	0.860578	0.863414	1
FRDA	14	AATG	1477.5	0.900748	0.90351	1
FXS Normal	22	AATG	1956	0.994702	0.9969	1
FRDA Carrier	11	AATG	1017	0.969117	0.967903	1
HD	13	AATG	1534.5	0.718063	0.708229	1
DM1	17	AACC	1850	0.850259	0.845015	1
FXS	16	AACC	1775	0.819409	0.807719	1
FRDA	14	AACC	1534.5	0.835029	0.833717	1
FXS	16	ATCGC	1917.5	0.75671	0.79832	1
FRDA	14	ATCGC	1706.5	0.710229	0.758624	1
DM1	17	AAAT	1368.5	0.993979	0.993901	1
FXS	16	AAAT	1062	0.999322	0.9994	1
FRDA	14	AAAT	782	0.999809	0.9999	1
FXS Premutation	18	AAAT	2025	0.776626	0.772523	1
FXS Normal	22	AAAT	1927.5	0.988758	0.986701	1
FRDA Carrier	11	AAAT	739.5	0.996561	0.9967	1
HD	13	AAAT	1367.5	0.865417	0.861414	1
DM1	17	ACTC	1493	0.983976	0.983502	1
FRDA	14	ACTC	1606.5	0.746609	0.742326	1
HD	13	ACTC	1087.5	0.984497	0.986101	1
FXS Premutation	18	AAAAG	2074	0.728307	0.730327	1
FXS	16	AGGAT	1795.5	0.888104	0.934407	1
HD	13	AGGAT	1511	0.817475	0.826517	1
FRDA	14	ACAT	1419.5	0.907198	0.905309	1
FXS Premutation	18	ACAT	1928	0.85861	0.853015	1
FXS Normal	22	ACAT	2076.5	0.969625	0.972503	1
FRDA Carrier	11	ACAT	1021	0.946087	0.945705	1
FXS Normal	22	ACGTC	2626	0.735259	0.768323	1
HD	13	AGGGC	1465	0.782517	0.779122	1
DM1	17	AATAC	1404	0.992676	0.991501	1
FXS	16	AATAC	1484	0.967397	0.968403	1
FRDA	14	AATAC	1621	0.730363	0.728727	1
FRDA Carrier	11	AATAC	1096	0.906735	0.90241	1
HD	13	AATAC	1064	0.987791	0.989201	1
FXS	16	ACTAT	1941	0.719104	0.775922	1
FXS Normal	22	ACTAT	2574	0.801083	0.723428	1
FXS	16	ACTCC	1778	0.821974	0.809219	1
FRDA Carrier	11	ACTCC	1155	0.878881	0.880512	1
FXS	16	AAAGG	1449	0.972952	0.974703	1
FXS	16	AACAG	1809	0.876611	0.912809	1
FXS Premutation	18	AACAG	2003	0.903595	0.935406	1
FXS Normal	22	AACAG	2410	0.922848	0.90441	1
DM1	17	AAACT	1921.5	0.841222	0.815518	1
FRDA	14	AAACT	1476.5	0.934171	0.947905	1
FRDA Carrier	11	AATGG	1048	0.931398	0.928907	1
FXS	16	AAGAG	1286	0.993132	0.993001	1
FRDA	14	AAGAG	1512	0.837921	0.835316	1
FRDA	14	AAAAT	1041	0.995873	0.9964	1
HD	13	AAAAT	1390	0.846845	0.850215	1
FXS Premutation	18	ACAGC	2015	0.786299	0.780722	1
FXS Normal	22	ACAGC	2368	0.848281	0.844416	1
DM1	17	AGCCG	1754.5	0.899072	0.89571	1
FXS	16	AGCCG	1498	0.961632	0.962404	1
FXS Premutation	18	AGCCG	1392	0.996995	0.9972	1
FXS Normal	22	AGCCG	2194.5	0.936512	0.935506	1
FRDA Carrier	11	AGCCG	869	0.98606	0.988401	1
HD	13	AGCCG	1338	0.88804	0.889811	1
FXS	16	AGCCC	1781.5	0.796322	0.789921	1
FRDA	14	AGCCC	1173.5	0.985217	0.983702	1
FXS Normal	22	AGCCC	2350	0.859558	0.861614	1
DM1	17	ACACT	2009	0.754764	0.762224	1
FRDA	14	ACACT	1576	0.875278	0.930207	1
FXS Normal	22	ACACT	2497	0.840888	0.806819	1
FRDA Carrier	11	ACACT	1304	0.764837	0.717628	1
DM1	17	AACAT	1931	0.845654	0.873013	1
FXS	16	AACAT	1874	0.77472	0.765423	1
FRDA	14	AACAT	1565	0.87558	0.846315	1
FXS Premutation	18	AACAT	2031	0.857713	0.884812	1
FXS Premutation	18	ACATAT	2186	0.702776	0.780222	1
FXS Normal	22	ACATAT	2599	0.776969	0.861314	1
DM1	17	AGCAT	1816.5	0.859508	0.856814	1
FXS	16	AGCAT	1574	0.935775	0.935306	1
FXS Premutation	18	AGCAT	1828	0.916589	0.915708	1
FXS Normal	22	AGCAT	2489.5	0.752991	0.750525	1
HD	13	AGCAT	590.5	0.999961	1	1
FXS	16	AAACC	1841	0.736345	0.736326	1
DM1	17	AATAG	1950	0.74052	0.737426	1
FXS	16	AATAG	1455	0.971694	0.974303	1
FRDA	14	AATAG	1505	0.84389	0.839216	1
HD	13	AATAG	1246	0.9391	0.936206	1
FXS	16	AAAGGG	1861.5	0.830314	0.89941	1
FXS	16	AACCCT	1766	0.810485	0.80352	1
HD	13	AACCCT	1390	0.846845	0.841616	1
FXS Normal	22	AAGACC	1535	0.99987	0.9999	1
DM1	17	CCCCCG	1964	0.845091	0.90251	1
FXS	16	CCCCCG	1882.5	0.799006	0.748525	1
FXS	16	AGGGGC	1842.5	0.765466	0.747825	1
FXS Premutation	18	AGGGGC	1713.5	0.977346	0.984002	1
FXS	16	AGAGGC	1861	0.759387	0.740526	1
FRDA	14	AGAGGC	1503	0.897254	0.90071	1
FXS Normal	22	AGAGGC	2551	0.735373	0.721628	1
FXS	16	AACTCT	1957	0.689916	0.760924	1
HD	13	ACCCTG	1191	0.959738	0.956204	1
FXS Normal	22	ACCCTC	2322	0.876599	0.875212	1
FXS	16	AACCCG	1851	0.748063	0.736626	1
FRDA Carrier	11	AACCCG	1164	0.874512	0.871613	1
DM1	17	ACATCC	1740	0.958993	0.963004	1
FXS Normal	22	ACATCC	2308	0.942924	0.946405	1
FRDA Carrier	11	ACATCC	1184	0.894893	0.89521	1
HD	13	ACATCC	1353	0.936586	0.951705	1
DM1	17	AAGAGG	2081	0.678644	0.741226	1
DM1	17	AGCCCC	1964	0.757707	0.745825	1
DM1	17	AAGGAG	1563.5	0.970303	0.971003	1
FXS	16	AAGGAG	1619.5	0.913622	0.911409	1
FRDA	14	AAGGAG	1279	0.964472	0.963404	1
FXS Premutation	18	AAGGAG	1902	0.873941	0.871313	1
FXS Normal	22	AAGGAG	1980.5	0.983462	0.982902	1
FXS Normal	22	ACCCCT	2544	0.757097	0.739826	1
FXS Normal	22	AGCCCT	2208	0.931773	0.928707	1
FRDA Carrier	11	AGCCCT	1154	0.858349	0.857514	1
FRDA Carrier	11	ATCCCC	1029	0.953521	0.954305	1

### Sheet: UK Biobank
ICD	ICD Description	# samples in cohort	Motif	MW statistic	FDR-corrected p-value	# samples with EHDN paired IRRs	EHDN localised genes (n, mean estimated het allele lengths)
H185	H18.5 Hereditary corneal dystrophies	93	AGC	3113774	0.00639936	88	MLLT3 (94, 975), CA10 (44, 754), KLHL1 (4, 395), TCF4 (63, 351), ATXN3 (39, 327), EP400 (68, 279), AR (62, 254), HTT (36, 248), DMPK (11, 241), MN1 (6, 180), TSN (14, 169), TNIK (10, 168), ATXN1 (60, 166), ANKUB1 (39, 160), TBP (86, 160), MAML3 (15, 160), NBEA (36, 149), MAB21L1 (36, 149), ZFHX3 (70, 140), GLS (5, 132), LRMDA (7, 127), ATN1 (7, 122), IRF2BPL (1, 114), ATXN2 (9, 110), CENPT (9, 11…
G911	G91.1 Obstructive hydrocephalus	14	AAC	430504	0.0350965	1	CHID1 (1, 97), TNFRSF19 (1, 62)
G711	G71.1 Myotonic disorders	13	AGC	530258	0.00339966	13	DMPK (10, 1737), MLLT3 (13, 1037), ATXN3 (6, 662), CA10 (10, 587), AR (12, 361), ATXN2 (1, 341), ATN1 (3, 255), EP400 (7, 228), ATXN1 (9, 196), TCF4 (10, 189), SMARCA2 (7, 184), NBEA (6, 149), MAB21L1 (6, 149), TBP (11, 148), ZFHX3 (9, 143), NUP93 (2, 142), ADGRL2 (1, 142), SHROOM2 (1, 142), TENM2 (1, 137), TNIK (2, 124), TSN (2, 123), ANKUB1 (5, 122), MAML3 (3, 122), MAML2 (2, 104), PLXNA2 (2, 8…
G568	G56.8 Other mononeuropathies of upper limb	15	AGG	533234	0.0381295	0	WIZ (1, 117), DCAF8L2 (7, 86), FGFR4 (2, 68), NAA38 (1, 61), CHD3 (1, 61), EPHB3 (1, 61), ERICH6 (1, 48), GDNF (1, 45)
G439	G43.9 Migraine, unspecified	2352	ACG	56157179	0.0360464	5	CASZ1 (3, 62)
H654	H65.4 Other chronic nonsuppurative otitis media	95	ACG	2414382	0.0230977	1
G440	G44.0 Cluster headache syndrome	2082	CCG	51810209	0.0445455	113	AC005258.1 (2, 99), C11orf80 (11, 95), FMR1 (1044, 94), TNRC6A (12, 93), OTUD5 (2, 92), HECTD4 (4, 88), FAM193B (110, 86), CBL (14, 86), RGPD1 (8, 80), BCL2L11 (152, 80), RALGAPA2 (12, 77), DIP2B (82, 77), GPRIN3 (1, 76), ABCD3 (4, 76), FRA10AC1 (38, 76), HMGB3 (9, 74), AR (532, 74), RHOT1 (73, 74), TMEM158 (2, 72), RASAL2 (15, 72), ELF1 (21, 72), DAZAP1 (101, 71), XYLT1 (63, 71), EXOC3 (25, 71),…
G440	G44.0 Cluster headache syndrome	2082	ACG	50023184	0.019798	5	CASZ1 (3, 62)
H269	H26.9 Cataract, unspecified	2680	ATC	64490674	0.0171649	27	ABCA8 (1, 168), STMN2 (1, 104), PDZD9 (3, 87), KRT86 (1, 72), KRT81 (1, 72), MGAT4B (1, 71), ZNF516 (1, 71), NPHP4 (1, 67), COP1 (1, 66), ATAD2 (6, 65), COL11A1 (1, 65), ADGRD1 (1, 65), AP000311.1 (1, 65), ATP5PO (1, 65), SORBS2 (2, 64), PHC2 (1, 64), GPRC5C (1, 64), SP2 (1, 64), SRRM4 (1, 64), TBC1D31 (1, 63), PRAME (1, 63), RBM19 (1, 63), NT5DC3 (1, 62), VPS8 (1, 62), HRC (5, 61), PHF21B (7, 60…
G048	G04.8 Other encephalitis, myelitis and encephalomyelitis	17	ACG	448775	0.0377962	1
H210	H21.0 Hyphaema	29	ATC	849421	0.0328967	1	ABCA8 (1, 168)
G59A	Unknown	116	AAAT	3377863	0.039596	0	ANKDD1A (1, 47)
G628	G62.8 Other specified polyneuropathies	35	ACTG	898507	0.00459954	1
G911	G91.1 Obstructive hydrocephalus	14	AGGG	420009	0.0155984	0	DEC1 (1, 50), TNC (1, 50), C20orf96 (2, 40)
G931	G93.1 Anoxic brain damage, not elsewhere classified	15	CCCG	424310	0.00439956	0	SLC45A4 (1, 120)
H269	H26.9 Cataract, unspecified	2680	ACGG	6.34452e+07	0.0463454	0	NOS1 (1, 50), PKP1 (12, 45)
H619	H61.9 Disorder of external ear, unspecified	75	ACGC	1894624	0.0117988	0
H950	H95.0 Recurrent cholesteatoma of postmastoidectomy cavity	21	AATT	617621	0.00409959	0
H549	H54.9 Unspecified visual impairment (binocular)	146	CCCG	3683972	0.0482952	0
G834	G83.4 Cauda equina syndrome	34	ACGC	873250	0.0479952	0
H654	H65.4 Other chronic nonsuppurative otitis media	95	ACGC	2392244	0.0230977	0
H178	H17.8 Other corneal scars and opacities	12	AAGT	324546	0.0409459	0
H178	H17.8 Other corneal scars and opacities	12	AGAT	433896	0.0480952	0	R3HDM1 (1, 93), SLC2A14 (1, 48)
G909	G90.9 Disorder of autonomic nervous system, unspecified	125	AAAT	3623770	0.0334967	0	ANKDD1A (1, 47)
G249	G24.9 Dystonia, unspecified	38	AATG	1018115	0.0249975	0
H728	H72.8 Other perforations of tympanic membrane	17	AATGC	472602	0.0163984	0	MON1A (1, 62), GJA5 (1, 38)
H333	H33.3 Retinal breaks without detachment	178	AACTG	4.45451e+06	0.0143986	0
H811	H81.1 Benign paroxysmal vertigo	995	AGATC	24381084	0.0089991	0
H103	H10.3 Acute conjunctivitis, unspecified	2054	AAGAG	51979336	0.010199	6	CDH6 (1, 63), CCDC36 (55, 61), PCDH7 (5, 54), SKAP2 (1, 51), EXT1 (2, 50), MED12 (697, 50), TCF3 (1, 49), KCNIP4 (1, 47), DGKI (4, 46), CIC (1, 46), CIT (3, 44), BMS1 (2, 44), UBR2 (1, 43), TMEM270 (2, 43), FAM169B (1, 41), GLI2 (1, 41), MAP3K15 (1, 41), ASB13 (12, 41), ONECUT3 (2, 40), GLUD2 (3, 40), ARPP21 (1, 40), ZNF92 (1, 40), ADGRB3 (1, 40), OAT (4, 40), SLC39A11 (2, 40), LRRC40 (1, 39), SY…
H188	H18.8 Other specified disorders of cornea	41	AAGAG	1310579	0.0384961	0	CCDC36 (4, 86), EXT1 (1, 68), MED12 (18, 49), ADCY5 (1, 48), PTBP3 (5, 43), ATP10A (1, 39), CXorf51B (1, 39), SH2D4A (1, 34), BMP2K (1, 33)
G824	G82.4 Spastic tetraplegia	12	ACCGC	324490	0.0481285	0
G824	G82.4 Spastic tetraplegia	12	AACAC	346485	0.0481285	0
G824	G82.4 Spastic tetraplegia	12	AGCTC	323232	0.0481285	0
G560	G56.0 Carpal tunnel syndrome	2230	AAGAG	56216981	0.0050495	6	TMEM270 (1, 92), GLB1 (1, 76), BMP5 (1, 69), CIT (1, 60), MARCKS (2, 59), CCDC36 (60, 55), TCF3 (1, 54), MED12 (823, 51), PCDH7 (4, 51), ARHGEF3 (1, 51), SV2B (6, 48), PCF11 (1, 46), ABLIM3 (3, 46), GAS2L3 (1, 45), NRIP1 (2, 44), DIP2B (1, 44), PBX1 (3, 44), RB1 (1, 43), PPARA (1, 43), ARHGAP22 (4, 42), ADCY5 (46, 42), DAB1 (5, 42), OMA1 (5, 42), HAND1 (4, 42), STK38L (3, 42), OAT (1, 42), NLRP1 …
G560	G56.0 Carpal tunnel syndrome	2230	AATGT	53957147	0.0429207	0	CDK6 (1, 38), EPHB6 (1, 37), DNAH11 (1, 35), SMNDC1 (1, 34), KIF2A (1, 34), DIMT1 (1, 34)
G560	G56.0 Carpal tunnel syndrome	2230	ACCTC	5.3235e+07	0.0050495	0	PDE5A (1, 50)
G560	G56.0 Carpal tunnel syndrome	2230	ACTAG	5.34189e+07	0.020198	2
H532	H53.2 Diplopia	223	ACCGT	5569760	0.00759924	0
H544	H54.4 Blindness, one eye	56	AATCT	1446594	0.0111989	0
H950	H95.0 Recurrent cholesteatoma of postmastoidectomy cavity	21	ACGAG	571918	0.0307469	0	NT5DC3 (1, 33)
H702	H70.2 Petrositis	10	AACAC	321899	0.0029997	0
G902	G90.2 Horner's syndrome	25	AAGAC	694738	0.00479952	0	CARD10 (1, 53)
H547	H54.7 Unspecified visual loss	12	AACCT	324118	0.0425457	1
H547	H54.7 Unspecified visual loss	12	AGAGG	399425	0.029597	0	CARMIL1 (2, 36)
H432	H43.2 Crystalline deposits in vitreous body	12	ACGCT	324600	0.00349965	1
G832	G83.2 Monoplegia of upper limb	39	AAACT	1090325	0.0284971	1
G568	G56.8 Other mononeuropathies of upper limb	15	AGGGG	398980	0.0381295	0	PDGFA (1, 29)
H010	H01.0 Blepharitis	1158	ACCTC	2.82767e+07	0.00939906	0	PDE5A (1, 50)
G933	G93.3 Postviral fatigue syndrome	434	ATGCC	1.07704e+07	0.00859914	0
H535	H53.5 Colour vision deficiencies	29	AATCT	773606	0.00979902	0
G474	G47.4 Narcolepsy and cataplexy	18	ACCAT	520268	0.00359964	0
H833	H83.3 Noise effects on inner ear	1591	AGATC	38496152	0.00959904	0
H041	H04.1 Other disorders of lachrymal gland	1430	ACTGG	34742468	0.010199	0
G439	G43.9 Migraine, unspecified	2352	AAAAC	57813117	0.0411959	14	SLC14A1 (1, 90), RBBP6 (1, 81), KIAA1109 (1, 62), ENPP2 (1, 60), LIPE (1, 57), TEAD1 (3, 56), KIAA1211L (1, 53), TFCP2L1 (2, 48), XRRA1 (1, 45), GUCY2F (1, 44), TTC12 (1, 43), CD300LD (1, 42), PASD1 (1, 39), FGD6 (5, 39), AL138752.2 (1, 38), SHB (1, 38), ASRGL1 (1, 37), PKD1L3 (1, 37), WNK3 (4, 36), AC104389.4 (1, 36), TRIM5 (1, 36), LMF1 (1, 36), P4HB (1, 36), RPL5 (6, 36), EIF2AK4 (1, 35), GMPS…
G439	G43.9 Migraine, unspecified	2352	AAGAG	58114740	0.0411959	6	ABLIM3 (1, 72), BCL2L12 (1, 61), CCDC36 (61, 60), CIT (1, 58), ANKS1B (1, 56), ONECUT3 (2, 51), MED12 (798, 50), CXorf51B (1, 47), AGBL4 (3, 46), PCF11 (1, 46), ISM1 (2, 46), OAT (1, 45), ARHGAP22 (3, 45), PBX1 (5, 44), FOXA2 (1, 44), PLEKHD1 (4, 43), RUNX2 (1, 43), DAB1 (5, 42), OMA1 (5, 42), ATG2B (1, 42), NLRP1 (1, 42), ADCY5 (40, 42), PTBP3 (146, 42), CACNA2D2 (1, 41), BMP2K (1, 41), CIPC (1,…
G439	G43.9 Migraine, unspecified	2352	ACCGT	5.60026e+07	0.010299	0
G629	G62.9 Polyneuropathy, unspecified	335	ACCGT	8335824	0.00809919	0
H119	H11.9 Disorder of conjunctiva, unspecified	52	AAACC	1490217	0.0329967	2	PAK3 (1, 75), SMIM12 (2, 46), ACOT11 (1, 33)
H471	H47.1 Papilloedema, unspecified	16	ACACC	448368	0.00739926	0
H511	H51.1 Convergence insufficiency and excess	33	ACTAG	871972	0.00979902	0
G588	G58.8 Other specified mononeuropathies	48	AATAG	1463669	0.0384961	1	TTC33 (1, 41), ATXN10 (1, 39), MRPL11 (1, 39), PLXNA4 (1, 36), VWA3B (4, 36), TCIM (1, 33), ARHGEF38 (1, 28)
G609	G60.9 Hereditary and idiopathic neuropathy, unspecified	14	AACAC	396047	0.0323968	1
G500	G50.0 Trigeminal neuralgia	334	ATGCC	8.31118e+06	0.00809919	0
G568	G56.8 Other mononeuropathies of upper limb	15	AATGT	456826	0.0381295	0
H653	H65.3 Chronic mucoid otitis media	195	AAAGC	5.09471e+06	0.0145985	0
G710	G71.0 Muscular dystrophy	16	AGGCC	424382	0.00409959	1	CAD (1, 35)
H358	H35.8 Other specified retinal disorders	236	AACTG	5.89099e+06	0.0307969	0
G570	G57.0 Lesion of sciatic nerve	2086	ACCTC	4.99492e+07	0.00939906	0	PDE5A (1, 50)
H105	H10.5 Blepharoconjunctivitis	993	ACCTC	24333120	0.00939906	0	PDE5A (1, 50)
H105	H10.5 Blepharoconjunctivitis	993	AGGCG	24332128	0.0469953	0
H919	H91.9 Hearing loss, unspecified	2814	AGATC	6.63481e+07	0.010099	0
H930	H93.0 Degenerative and vascular disorders of ear	1564	AGATC	3.78644e+07	0.00959904	0
G819	G81.9 Hemiplegia, unspecified	220	ATGCC	5.4955e+06	0.00749925	0
G473	G47.3 Sleep apnoea	947	AGAGC	23228371	0.0454954	0	EXOC7 (1, 37)
H269	H26.9 Cataract, unspecified	2680	AACTG	6.34141e+07	0.0171649	0
H269	H26.9 Cataract, unspecified	2680	ATGCC	6.33695e+07	0.010299	0
G908	G90.8 Other disorders of autonomic nervous system	13	ACCAT	395740	0.0171983	0
H102	H10.2 Other acute conjunctivitis	1641	AAGAG	42083531	0.019798	3	CCDC36 (44, 63), BMS1 (1, 63), PCDH7 (4, 56), SKAP2 (1, 51), EXT1 (2, 50), MED12 (560, 50), TCF3 (1, 49), KCNIP4 (1, 47), DGKI (4, 46), ASB13 (9, 43), UBR2 (1, 43), TMEM270 (2, 43), FAM169B (1, 41), GLI2 (1, 41), ONECUT3 (2, 40), DAB1 (3, 40), OMA1 (3, 40), GLUD2 (3, 40), ARPP21 (1, 40), ZNF92 (1, 40), ADGRB3 (1, 40), CIT (4, 40), PTBP3 (116, 39), LRRC40 (1, 39), ZDBF2 (1, 39), MVP (1, 39), ABLIM…
H178	H17.8 Other corneal scars and opacities	12	ACGCT	324598	0.0350965	0	SLC6A11 (1, 35)
G430	G43.0 Migraine without aura [common migraine]	44	ACTGG	1122930	0.0377962	0
G801	G80.1 Spastic diplegia	11	AACAC	346622	0.00659934	0

### Sheet: SCA3 - SRP168964
test class	N	motif	MW statistic	MW p-value	MW permutation p-value	MW FDR p-value
SCA3	12	AGC	142	2.78712e-05	9.98053e-05	0.00289435
SCA3	12	AAAAG	106	0.0223498	0.0207977	0.289969
SCA3	12	AATAG	100.5	0.0355419	0.0299968	0.289969
SCA3	12	AATAC	94	0.0695628	0.0711927	0.516147
SCA3	12	ACC	77	0.325646	0.366763	0.841606
SCA3	12	ACGG	78	0.373156	0.365663	0.841606
SCA3	12	ATCC	75	0.434099	0.421458	0.841606
SCA3	12	ACG	71.5	0.547911	0.505549	0.841606
SCA3	12	AAAG	70	0.557383	0.535946	0.841606
SCA3	12	AGAT	67	0.653697	0.609439	0.841606
SCA3	12	AAGGG	67	0.653697	0.59724	0.841606
SCA3	12	AAAAT	86	0.217666	0.207479	0.841606
SCA3	12	AAGAG	74	0.46372	0.447055	0.841606
SCA3	12	ACGAT	75	0.428698	0.442856	0.841606
SCA3	12	AAACC	72.5	0.5	0.239276	0.841606
SCA3	12	AAAAC	71.5	0.547911	0.49425	0.841606
SCA3	12	AAATAT	72.5	0.5	0.240276	0.841606
SCA3	12	AATGG	68	0.611481	0.588541	0.841606
SCA3	12	AGATAT	78	0.290335	0.240576	0.841606
SCA3	12	AAGACC	70	0.568275	0.542746	0.841606
SCA3	12	ACATAT	67	0.630778	0.60194	0.841606
SCA3	12	AAAGG	56	0.830137	0.816418	0.946605
SCA3	12	ACAGC	57.5	0.84894	0.825317	0.946605
SCA3	12	AAG	46	0.936989	0.929907	0.946605
SCA3	12	AAGG	45	0.943824	0.934306	0.946605
SCA3	12	AACAT	50	0.939171	0.922508	0.946605
SCA3	12	AAACT	58.5	0.893369	0.886611	0.946605
SCA3	12	AACCCT	51	0.892953	0.876212	0.946605
SCA3	12	AAGGAG	44	0.950098	0.946605	0.946605

### Sheet: FECD3 - SRP186882
test class	N	motif	MW statistic	MW p-value	MW permutation p-value	MW FDR p-value
FECD3	8	AGC	72.5	0.000899896	0.000388534	0.0147643
FECD3	8	ACG	41.5	0.435378	0.18207	0.589222
FECD3	8	ACAT	41.5	0.435378	0.18517	0.589222
Control	10	ACGG	44	0.316086	0.154673	0.589222
FECD3	8	AAAG	54	0.115045	0.111877	0.589222
Control	10	AAGG	59.5	0.0456034	0.035985	0.589222
Control	10	AAAGG	54	0.114684	0.100079	0.589222
FECD3	8	AAGAG	53	0.0929326	0.0774808	0.589222
Control	10	AACCT	50	0.142702	0.149574	0.589222
FECD3	8	AAGACC	41.5	0.435378	0.18607	0.589222
Control	10	AACCCT	49	0.184172	0.137575	0.589222
Control	10	AAGGAG	55	0.0947135	0.0864799	0.589222
Control	10	ACC	39.5	0.564622	0.291559	0.714301
Control	10	AAG	46	0.309327	0.299859	0.714301
FECD3	8	AAAAG	44.5	0.336027	0.269862	0.714301
Control	10	AATAG	43	0.389309	0.300758	0.714301
FECD3	8	ACC	40.5	0.5	0.440245	0.830785
Control	10	ACG	38.5	0.627559	0.561232	0.830785
Control	10	ACAT	38.5	0.627559	0.562632	0.830785
FECD3	8	ATCC	38	0.63379	0.418347	0.830785
Control	10	ATCC	42	0.41873	0.448144	0.830785
FECD3	8	AGCAT	40.5	0.5	0.477641	0.830785
Control	10	AGCAT	39.5	0.537038	0.513937	0.830785
FECD3	8	AATGG	38	0.604334	0.568432	0.830785
Control	10	AATGG	42	0.436933	0.419447	0.830785
Control	10	AAGACC	38.5	0.627559	0.551133	0.830785
FECD3	8	AATAG	37	0.65305	0.628826	0.885014
FECD3	8	ACGG	36	0.730866	0.707018	0.895556
FECD3	8	AAG	34	0.721822	0.693219	0.895556
Control	10	AAAAG	35.5	0.701654	0.671121	0.895556
Control	10	AAAG	26	0.901305	0.8836	0.954431
FECD3	8	AAAGG	26	0.901653	0.879401	0.954431
Control	10	AAGAG	27	0.923461	0.900299	0.954431
FECD3	8	AACCT	30	0.881141	0.812407	0.954431
FECD3	8	AACCCT	31	0.842651	0.839105	0.954431
FECD3	8	AAGGAG	25	0.919658	0.904198	0.954431
FECD3	8	AAGG	20.5	0.962295	0.953293	0.979058
Control	10	AGC	7.5	0.999357	0.999489	0.999489

### Sheet: DM1 - human iPSC (SRP111361)
test class	N	motif	MW statistic	MW p-value	MW permutation p-value	MW FDR p-value
Expanded	8	AAGG	42	0.213107	0.0854709	0.201299
Expanded	8	AAACC	42	0.213107	0.0862708	0.201299
Expanded	8	AATGG	50	0.0942119	0.0792715	0.201299
Expanded	8	AAG	39	0.373263	0.240155	0.313545
Expanded	8	AGC	42	0.297869	0.268753	0.313545
Expanded	8	AAGGAG	44	0.217275	0.201659	0.313545
Expanded	8	AAAG	28	0.864108	0.804299	0.804299

### Sheet: DM1 - mouse (SRP266474)
test class	N	motif	MW statistic	MW p-value	MW permutation p-value	MW FDR p-value
Expanded	4	AGC	64	0.00145794	3.56205e-05	0.00117548
Expanded	4	AAC	38.5	0.13825	0.0310937	0.205218
Expanded	4	ACGAG	51.5	0.0213631	0.0214946	0.205218
Expanded	4	AGCTCC	52	0.032493	0.0265941	0.205218
Expanded	4	AGCCCT	38.5	0.13825	0.0286939	0.205218
Expanded	4	AAGGAG	50	0.049105	0.0390929	0.215011
Expanded	4	AAAAC	44	0.138596	0.126384	0.595811
Expanded	4	AAGGC	40	0.23926	0.219075	0.803275
Expanded	4	ACAGGT	37.5	0.182244	0.201677	0.803275
Expanded	4	AGGCG	34.5	0.393454	0.274169	0.830907
Expanded	4	ACAGAT	34.5	0.393454	0.276969	0.830907
Expanded	4	AAAAGG	36	0.366294	0.341363	0.938747
Expanded	4	AAAGC	32	0.519753	0.483248	0.987398
Expanded	4	AAAGG	31	0.556356	0.524844	0.987398
Expanded	4	AAG	28	0.664658	0.625334	0.987398
Expanded	4	ATCC	23	0.815318	0.778819	0.987398
Expanded	4	AGGC	23	0.82668	0.790818	0.987398
Expanded	4	AGAT	14.5	0.960561	0.951702	0.987398
Expanded	4	AAGG	13	0.967305	0.960301	0.987398
Expanded	4	ACAGC	11.5	0.977835	0.976599	0.987398
Expanded	4	AAAG	9	0.986809	0.987398	0.987398
Expanded	4	AAGGG	23	0.823148	0.777319	0.987398
Expanded	4	AAAAG	9	0.986809	0.986198	0.987398
Expanded	4	AAGAG	25	0.76074	0.725024	0.987398
Expanded	4	AAACC	28.5	0.649154	0.614935	0.987398
Expanded	4	AGCAGG	24	0.790824	0.750322	0.987398
Expanded	4	AACCCT	16	0.941208	0.931304	0.987398
Expanded	4	AGCCTG	23	0.815318	0.777419	0.987398
Expanded	4	AGAGGC	11	0.978901	0.9709	0.987398
Expanded	4	ACATAT	23.5	0.818232	0.784418	0.987398
Expanded	4	AAGCAG	20	0.892202	0.86881	0.987398
Expanded	4	AAAGGG	23	0.815318	0.781119	0.987398
Expanded	4	AAAAAG	16	0.948932	0.943602	0.987398
